# Identifying Treatment Related Signatures In Glioblastoma Using KaleidoCell

**DOI:** 10.64898/2026.05.13.724848

**Authors:** Jean Radig, Carla Welz, Maria Jerome, Phil Sidney Ostheimer, Sophie Fellenz, Bernhard Radlwimmer, Carl Herrmann

## Abstract

Understanding how transcriptional heterogeneity is organized across tumors, patients, and treatment conditions remains a central challenge in cancer biology. Here, we present kaleidoCell, a GPU-accelerated Python framework for consensus non-negative matrix factorization that identifies reproducible meta-programs across independent samples. When benchmarked against its principal counterpart, the geneNMF R package, kaleidoCell achieves a twofold speed improvement on large datasets. In addition, it includes an integrated analysis module that generates a comprehensive HTML report containing key results and visualizations—including marker genes corresponding to the meta-programs, gene set enrichment analysis, UMAP projections and violin plots—without requiring additional user code. Using glioblastoma as a case study, we applied kaleidoCell to two published datasets. In a panobinostat-treated cohort, kaleidoCell resolves the cellular landscape of the tumor microenvironment and delineates how HDAC inhibition reshapes malignant cell states at single-cell resolution. We extend prior descriptions of the metallothionein-associated stress program in treatment response and identify co induction of IER3 as a candidate component of the associated survival signalling. In addition, we uncover novel transcriptional signatures associated with HDAC inhibition. Beyond confirming suppression of a neural progenitor cell-/oligodendrocyte progenitor cell-like program which is consistent with prior reports, kaleidoCell identifies loss of an astrocyte-like identity program as a previously unrecognized candidate mechanism of panobinostat action in glioblastoma. Together, these results establish kaleidoCell as a fast, user-friendly framework that enables robust discovery of biologically meaningful transcriptional programs in large, heterogeneous single-cell datasets.
