## Supplementary Material File 1 and File 2 for "Identifying Treatment Related Signatures In Glioblastoma Using KaleidoCell": file1.csv

	MP1	MP2	MP3	MP4	MP5	MP6	MP8	MP9	MP10
0	TYROBP	PLP1	MT-RNR1	GFAP	SOX4	HSPA6	CXCL2	KNG1	MT1H
1	LAPTM5	PTGDS	MT-CO1	FABP7	PSPH	HSPA1B	IL6	PI3	MT1G
2	SRGN	BCAS1	MT-ND4	PTPRZ1	EGFR	HSPA7	PTX3	FLNC	MT1X
3	C1QB	CYB5R2	MT-CO2	GAP43	PSPHP1	HSPH1	CXCL3	RP5-971N18.3	MT1E
4	CD14	ADAMTS4	MT-ND2	CXCL14	DLL3	HSPA1A	NNMT	PTX3	MT1XP1
5	HLA-DRB1	TF	MT-RNR2	AQP4	SEPT7P2	SERPINH1	CCL2	CLPTM1	MT2P1
6	ALOX5AP	CLDN11	MT-ND1	F3	NPPA	ZFAND2A	C8orf4	SDC4	CTGF
7	C1QC	MAG	MT-CYB	ID3	GRIA2	DNAJA4	LTF	SERPINE1	SAA2
8	RGS1	KLK6	MTCO2P12	LRRN3	ZNF713	BAG3	CHI3L2	MT1G	STC1
9	APOC1	S100A1	MTCO1P12	RDH10	MAP2	HSP90AA2P	PI3	RAB32	SLN
10	FCER1G	AKAP6	MTND1P23	PTN	ETV1	PARD6G-AS1	CXCL5	FTH1P10	MT1HL1
11	OLR1	CNDP1	LAPTM5	C1orf61	NKAIN4	HMP19	SLPI	MT1X	TIMP3
12	CCL3	APOD	SRGN	IGFBP7	SHD	CHORDC1	LOX	KCNB1	SBSN
13	HLA-DRA	RAPGEF5	MTATP6P1	ATP1B2	ATCAY	DNAJB6	CHI3L1	TNFAIP2	SAA1
14	CD74	ISG20	MT-TD	S100A10	INSM1	MIR7-3HG	LIF	CLSTN3	MT1P3
15	G0S2	MBP	MTRNR2L12	PMP2	FXYD6	TSPYL2	ID3	BSG	SDC4
16	MSR1	ENPP2	GFAP	COL6A1	KLHDC8A	RRAD	TNFAIP3	H1FX	RP11-79H23.3
17	C5AR1	CITED1	TGFBI	DCLK2	ELAVL4	NNAT	IGFBP3	ATP6V0D1	C11orf96
18	HLA-DPA1	ANKS1B	SERPINE1	SPARCL1	ASCL1	DNAJB1	IGFBP7	SAA1	HLA-DRB1
19	LCP1	LHPP	PLIN2	VCAN	GBAS	GADD45G	RDH10	NFKBIZ	CKB
20	TNFRSF1B	SOX10		SCG2	SOX11	HSPB1	FN1	TGFBI	PTX3
21	GPNMB	SPOCK1		NOVA1	TMSB15A	ELAVL4	VCAM1	RPSAP73	MT2A
22	FCGR3A	MAP7		CCL2	CHGB		SFRP4	IL1B	PI3
23	C1QA	SLAIN1		NNMT	DCX		C1R	ICAM1	LCN2
24	CD163	MAL		IGFBP5	FABP7		DRAXIN	CSF3	G0S2
25	LYZ	RCAN2		SOX2-OT	OLIG1		CYP1B1	C11orf96	C10orf10
26	MS4A7	ERMN		TNC	MRPS17		MT1X	MT1H	PNMAL1
27	SLC11A1	SERINC5		SERPINH1	CDK6		SAA1	MT1E	MAP2
28	IL1B	UGT8		CHI3L1	TRIB2		TGFBI	PAK7	MT3
29	BCL2A1	MOG		TAGLN	TNR		TGM2	CXCL2	ADM
30	HLA-DPB1	GJB1		SOCS2	SCG3		TNC	MT-RNR2	CD74
31	CYBA	SHTN1		TRIB2	MIAT		GAP43	BIRC3	AL353644.10
32	VAMP8	QDPR		GPC1	VGF		MT1E	FN1	RASD1
33	ITGB2	RNASE1		IFITM3	GAP43		GBP1	HLA-DRB1	ICAM1
34	LAIR1	NECAB1		BCAN	C2orf80		TMEM158	NECAP1	CXCL2
35	HLA-DQB1	KCNMB4		C8orf4	GDAP1L1		TAGLN	TMEM132A	CCK
36	TGFBI	MYLK		MT-CO2	LANCL2		ANGPTL4	LIF	NR4A1
37	AIF1	CNTNAP4		MT-ND2	H19			POMGNT2	FSCN1
38	SLA	SLCO3A1		RCAN1	CCND2			COL6A1	RND1
39	PLEK	HSPA2		HSPB1	HMP19			CXCL6	CREG1
40	CD53	SH3BP5		CCND2	PEG10			LCN2	MT1DP
41	S100A9	SPOCK3		TUBA1B	RP11-146D12.2			RP11-79H23.3	RNASET2
42	HLA-DRB5	RAB40B		MT-CO1	LINGO1			TNC	DUSP2
43	CCL4	EDIL3		NACC2	SCG2			CCL4	IGFBP7
44	TREM2	ANK3		MEST	ONECUT2			C8orf4	H1FX
45	PLIN2	SYNJ2		METTL7B	BCAN			HLA-DPA1	HLA-DRA
46	CCL3L3	SVIP		PTX3	MT-CYB			ANGPTL4	GDF15
47	TYMP	FGFR2		C1R	MT-RNR2			MT2A	SLC25A4
48	CD86	KCNK1		FAM181A	PAK3			LGMN	LTF
49	SDS	CRHBP		ADAMTS15	CCL3			RP11-174J11.1	HLA-DPA1
50	GPR183	TPPP		LINC01503	PTPRZ1			CCL5	IGFBP2
51	HLA-DRB6	STMN4		CAV1	NOVA1			SLC2A4	PPM1J
52	MS4A4A	SEPT4		LGALS3	COL20A1			HLA-DRA	LIF
53	CTSZ	CD55		LINC01158	SBK1			SAA2	BCYRN1
54	S100A4	MYRF		ETV1	PTPRN2			TYMP	CHI3L2
55	IL1RN	PPP1R14A		CRB2	GLCCI1				HES1
56	PLA2G7	NKAIN2		MAP2	TENM1				HSPA1B
57	NCKAP1L	FAM63A		FXYD6	RNF165				TFPI2
58	HLA-DQA1	VGF		NEK6					SERPINE1
59	S100A8	PCSK6		CA2					ANGPTL4
60	FCGR2A	VWA1		CAMK2N1					SVIP
61	SAMSN1	PLPP2		KLHDC8A					GPX3
62	VMO1	SOX2-OT		CAPG					ARC
63	LILRB4	CLMN		IGFBP3					HSPA2
64	OSM	ARHGAP21		HEPACAM					BCL2A1
65	ENG	LARP6		MIR4435-2HG					CYR61
66	CTSH	PEX5L		CEBPD					MICA
67	NCF2	AATK		A2M					SLPI
68	FPR1	HHIP		S100A13					HLA-DQB1
69	ITGAX	ITPKB		SLN					SEPP1
70	C1orf162	ENDOD1		NPAS3					TCEAL5
71	ACP5	GPRC5A		FN1					HLA-DPB1
72		INPP5F		COL6A2					HSPA1A
73		AKAP3		IGFBP2					FLNC
74		ANO4		CST3					TNFAIP2
75		USP54		APOE					CCL2
76				TUBA1A					TNC
77				MTSS1L					HIST1H1C
78				LOX
79				SOX9
80				SEPN1
81				ZFP36L2
82				CHI3L2
