## Supplementary Material File 1 and File 2 for "Identifying Treatment Related Signatures In Glioblastoma Using KaleidoCell": file2.csv

	MP1	MP4	MP8	MP9	MP24
0	MT-RNR1	MT1G	BIRC5	C2orf80	GFAP
1	MT-CO1	MT1H	DLGAP5	VGF	FABP7
2	MT-ND4	MT1XP1	PBK	BCAN	AQP4
3	MT-CO2	MT1X	TOP2A	PTPRZ1	PMP2
4	MT-RNR2	MT2P1	UBE2C	PMP2	PTPRZ1
5	MT-ND2	IER3	CENPF	CENPF	F3
6	MT-CYB	MT1E	ASPM	F12	CXCL14
7	MT-ND1	CCL7	CCNB2	UBE2C	CA2
8	MTCO2P12	MT1HL1	AURKA	KCNF1	RCAN1
9		TFPI2	CENPE	PSRC1	ID3
10		MT1P3	CDC20	BIRC5	NNMT
11		BCYRN1	CCNB1	CNR1	SMIM5
12		SBSN	NUSAP1	RIT2	SOX2-OT
13		C10orf10	FAM64A	FAM84A	CHI3L1
14		MT-RNR2	CCNA2	SOX8	POSTN
15		RP11-79H23.3	CDKN3	COL9A3	CCL2
16		CCL2	MAD2L1	FOXG1	IGFBP7
17		SAA2	HMGB2	NUSAP1	ATP1B2
18		CXCL2	SMC4	HSPH1	ZFP36L2
19		MT1DP	PLK1	FOXM1	MT-RNR2
20		PI3	NDC80	CITED1	MT-CO1
21		CCL20	PRR11	KLHDC8A	DCLK2
22		CXCL8	ELAVL4	TOP2A	VCAN
23		PEG10	TMPO	NKAIN4	FN1
24		TXNIP	DEPDC1	SCG2	MT3
25		CHI3L2	FOXM1	NOVA1	CITED1
26		TNFAIP2	FABP7	SALL1	NACC2
27		MT2A	C2orf80	ZNF428	NEK6
28		SLPI	MT-CO1	D2HGDH	C8orf4
29		PTX3	CDCA5	SCG3	IGFBP5
30		FTL	KIF11	CDC20	LRRN3
31		SEC61G	KIFC1	GRIA2	SEZ6
32		LCN2	MT-RNR1	H19	NFKBIA
33		FLNC	MT-ND2	FABP7	LINC01158
34		ICAM1	MT-CO2	SOX2	ETV1
35		SAA1	MT-ND4	NLGN3	NPAS3
36		RP11-249C24.12	SOX2-OT	MT-CO1	CEBPD
37		HSP90AA1	MT-CYB	SOCS2	C1R
38		CRYAB	GFAP	ZFAND2A	ERICH3
39		FN1	PTN	HSP90AA2P	MT-ND2
40		TGM2	TROAP	MT-CO2	MT-CO2
41		TNFAIP3	ANLN	PBK	LGALS3
42		HIST1H1C	GAP43	RGS6	GAP43
43		H1F0	CKS2	OLIG1	COL9A3
44		CXCL3	CDC25C	MARK1	TRIB2
45		RP11-318C24.1	SPDL1	NNAT	IFITM3
46		HSPB1	MT-ND1	IGF2BP2	C1orf61
47		C8orf4	ARHGAP11A	CCNA2	PDGFA
48		CTGF	MT-RNR2	LINC01158	MT-ND4
49		XXbac-BPG252P9.10	PTPRZ1	UPF3B	LINC01503
50		UBB	SCG2	CRYAB	RIT2
51		LIF	HIST1H4C	ELFN1	KLHDC8A
52		TNFAIP6	KPNA2	LINC01578	BRINP2
53		SNRPGP2	IGFBP5	GAP43	CRB2
54		RND1	CASC5	CCNB1	NLGN3
55		AP000692.10	HSPH1	CCNB2	NOVA1
56		FTH1P10	ESCO2	CCND2	MT-CYB
57		NR4A1	PTTG1	BEX1	ADAMTS15
58		SOD2	ETV1	GRIK3	UBB
59		C11orf96	FAM111B	LMO1	MT-ND1
60		MT3	NUCKS1	LHX2	BCAN
61		SLC25A4	PMP2	SULF2	A2M
62		MT1M	RACGAP1	ZMAT3	ZNF428
63		NFKBIZ	LMNB1	FAM43A	RHOJ
64		CHI3L1	DCLK2	LIMD2	SOCS2
65		CKB	ARL6IP1	COL20A1	RDH10
66		NFKBIA	PAK3	KBTBD6	S100A10
67		RPL5P5	MIS18BP1	PHF19	CYR61
68		H2AFJ	STMN2	SPP1	FAM181A
69		FTLP3	MAP2	ETV1	HEPACAM
70		VCAM1	STMN1	TRIB2	GPR37L1
71		RHOB	NCAPD2	MIAT	SOD2
72		SLC16A3	NOVA1	UHRF1	FABP5
73		FTH1	VCAN	STMN4	LOX
74		VEGFA	VGF	CDCA5	H19
75		GNG7	CDK6	SOX9	GRIK3
76		FAUP1	ID3	SHROOM2	PTTG1
77		SDC4	NNAT	POU3F3	SULF2
78			TK1	TCF4	CST3
79			MTATP6P1	DIRAS2	CRYAB
80			SYNE2	CHORDC1	TAGLN
81			CLSPN	SHD	COL5A2
82			ARL6IP1P2	IER5L	LPL
83			SLC25A4	NCAN	SPARCL1
84			ATAD2	MT-ND1	PTN
85			PEG10	NXPH1	LRIG1
86			HMP19	PCDH9	TUBA1B
87			KCNF1	PTN	ST8SIA4
88			UBE2S	ASPM	COL6A1
89			MCM7	FAM64A	SCD
90			INCENP	ELAVL4	RP11-386G11.10
91			LINC01158	DCLK2	BEX1
92			DRAXIN	CENPE	S100B
93			NACC2	BRD8	SOX21
94			HSP90AA2P	DLGAP5	SOX2
95			SPP1	LRRC37B	TUBA1A
96			HSPB1	C1orf61	SPP1
97			NXPH1	SOX2-OT	GPC1
98			SOX2	SMG9	CCND2
99			DNAJB6	SMC4	SCG2
100			RRM2	CRY1	SAT1
101			LRRN3	ARHGAP11A	CDK6
102			FAM65B	NUDT3	GBP1
103			FXYD6	ZNF274	C1QL1
104			CDC20P1	PLK1	PREX2
105			HMGA1	HMGB2	PSRC1
106			TMSB15A	ATP1B2	SEPN1
107			NFIX	TIMP2
108			TUBA1A	MDM2
109			BRIP1	MAP2
110			TUBA1B	SETD5
111			CCND1	RP11-146D12.2
112			CELF4	KANSL1
113			CHORDC1	GUSB
114			NLGN3	IDH1
115			SHD	MEST
116			PSRC1	PTPRS
117			DST	SPRY2
118				CCND1
119				LDLRAD3
120				TRAF4
121				FLRT3
122				HMGA1
123				WDR6
124				ACSS1
125				STMN1
126				LMNB1
127				DDIT3
128				SOX21
129				PNISR
130				ZNF302
131				MTHFD2
132				CHL1-AS2
133				TMPO
134				IFITM3
135				BACE1
136				SMNDC1
137				CDH4
138				EVL
139				DES
140				AEN
141				DLL3
142				NPTXR
143				GDF15
144				EPC1
145				TDRD3
146				FXYD6
147				ICA1L
148				NPAS3
149				ARID4B
150				SPRY1
151				ACP6
152				DPH7
153				SOX4
154				LPL
155				PTBP1
156				MAGI1
157				FES
158				PWAR6
159				CACNG8
160				RSRC2
161				IRS2
162				WSCD1
163				XXYLT1
164				PI4KA
165				FAM133B
166				PEG10
167				CDKN2C
168				ZMYND8
169				TARDBP
170				TSC1
171				MIR4435-2HG
172				KANSL2
173				CELF5
174				LRRN3
175				TRO
176				APOL4
177				C16orf45
178				PTP4A3
179				FBXL6
180				RBM5
181				RP11-386G11.10
182				SH3BP4
183				CDC25C
184				DHX9
185				RP3-525N10.2
186				MT3
187				ZNF839
188				SREK1
189				FAM95B1
190				COL4A2
191				UHRF2
192				PAK3
193				RBM15
194				TMEM2
195				ZNF292
196				GFAP
197				CTSL
198				TSPAN7
199				CDKN1B
